# DNA motif analysis of shear stress responsive endothelial enhancers reveals differential association of KLF and ETV/ETS binding sites with gained and lost enhancers

**DOI:** 10.1101/2021.09.21.460846

**Authors:** Roman Tsaryk, Nora Yucel, Elvin V. Leonard, Noelia Diaz, Olga Bondareva, Maria Odenthal-Schnittler, Zoltan Arany, Juan M. Vaquerizas, Hans Schnittler, Arndt F. Siekmann

## Abstract

Endothelial cells (EC) lining blood vessels are exposed to mechanical forces, such as shear stress exerted by the flowing blood. These forces control many aspects of EC biology, including vascular tone, cell migration and proliferation in addition to cell size and shape. Despite a good understanding of the genes and signaling pathways responding to shear stress, our insights into the transcriptional regulation of these responses is much more limited. In particular, we do not know the different sets of regulatory elements (enhancers) that might control increases or decreases in gene expression. Here, we set out to study changes in the chromatin landscape of human umbilical vein endothelial cells (HUVEC) exposed to laminar shear stress. To do so, we performed ChIP-Seq for H3K27 acetylation, indicative of active enhancer elements and ATAC-Seq to mark regions of open chromatin in addition to RNA-Seq on HUVEC exposed to 6 hours of laminar shear stress. Our results show a correlation of gained and lost enhancers with up- and downregulated genes, respectively. DNA motif analysis revealed an over-representation of KLF transcription factor (TF) binding sites in gained enhancers, while lost enhancers contained more ETV/ETS motifs. We validated a subset of flow responsive enhancers using luciferase-based reporter constructs and CRISPR-Cas9 mediated genome editing. Lastly, we characterized shear stress responsive genes in ECs of zebrafish embryos using RNA-Seq. Together, our results reveal the presence of shear stress responsive DNA regulatory elements and lay the groundwork for the future exploration of these elements and the TFs binding to them in controlling EC biology.
