## Supplementary Table 1 for "DNA motif analysis of shear stress responsive endothelial enhancers reveals differential association of KLF and ETV/ETS binding sites with gained and lost enhancers"

### Sheet: Luciferase
Name	Sequence	Overhang
SEMA7A_1_fwd	GCTAGCTGATTGCCGCTGTCGCTCC	NheI
SEMA7A_1_rev	CTCGAGAGATGTGGCCATTTGTCCCCTC	XhoI
SEMA7A_2_fwd	GCTAGCGGTCTGTGAGTTCTGAAGGTTGGATGTTC	NheI
SEMA7A_2_rev	CTCGAGACAGCGGCAATCAGCCGAGAC	XhoI
SEMA7A_3_fwd	CTCGAGCTATGGATAAAATGTCCCTACCCTGC	XhoI
SEMA7A_3_rev	AAGCTTGTCCTCTTGACCCTCCCACCC	HindIII
SEMA7A_4_fwd	GCTAGCCAGGAAGGCTGGGCTTATTGCG	NheI
SEMA7A_4_rev	AAGCTTTCTCTTCCCAGACCCCGAGCCC	HindIII
KCNN4-1-fwd	CTCGAGTGAGATGGTCTAGGATAGAAGGGCTC	XhoI
KCNN4-1-rev	GCTAGCGAACCAGAGCTCTCACACACCC	NheI
KCNN4-2-fwd	CTCGAGCCATGTATCTCTGTGTCTCTGTCTC	XhoI
KCNN4-2-rev	GCTAGCTGCGAGCACTTGTGTTCGAGTCAAC	NheI
APLNR_1_fwd	GGTACCGTGGTGGGTAGAGAAATGAGTGGAAGC	Acc65I
APLNR_1_rev	CTCGAGCAATGAGGACACATGGACAGAGGGAGG	XhoI
APLNR_2_fwd	GGTACCAGATACTGGGGCTTGCTCACC	Acc65I
APLNR_2_rev	CTCGAGCTCTTCCTCAAGCATGTCACTCTG	XhoI
APLNR_3_fwd	GGTACCAGATAATGTTCAGCCCAGCACAGTAGG	Acc65I
APLNR_3_rev	CTCGAGAAGATGAGGTAGCTGCTGAGCTTGCAG	XhoI
LYPD5-1-fwd	CTCGAGCAGGGCCAAATCTTCTCCCTCAG	XhoI
LYPD5-1-rev	GCTAGCGGTCTCTTACTGTGCTGTCCAC	NheI
LYPD5-2-fwd	CTCGAGGTGCCCTGTAAACCCATACATCAG	XhoI
LYPD5-2-rev	GCTAGCACCCTCAGATTAGAGCAGAGTGCTG	NheI
SEMA4B_1_fwd	GGTACCTGTGCCCACCCTCTTGA	Acc65I
SEMA4B_1_rev	CTCGAGCACTCCGGGCAGACCTA	XhoI
SEMA4B_2_fwd	CTCGAGAGTGCTTTTGGGAGGGGTCAGAGTGG	XhoI
SEMA4B_2_rev	GATATCTACACCTGGCAGCAAATGGGGAAG	EcoRV
SEMA4B_3_fwd	GGTACCTCCTTGCCATGGCCTTCTGTTAGATCT	Acc65I
SEMA4B_3_rev	CTCGAGTTCTGGCTGCTCCATCAAACGGCC	XhoI
ARHGAP29_fwd	GCTAGCGGAAAATATTTCAAACGGGGCAC	NheI
ARHGAP29_rev	CTCGAGCAGCAAGCAACATGGCACAGGTA	XhoI
SEMA6D_1_fwd	GGTACCGCATAACAAATAGTTTAGCCAGGAGGA	Acc65I
SEMA6D_1_rev	CTCGAGAGATGTATATGCGAAAAATGTGGAGAGG	XhoI
SEMA6D_2_fwd	GCTAGCAGTAAGAGAAACACGCATGTGATTGG	NheI
SEMA6D_2_rev	CTCGAGTGAAGCAGTCTCCTAAGTGGTCTACCT	XhoI
SEMA6D_3_fwd	CTCGAGAGATAGAAGAGAGGATGGTTTGGTTGTCTGTC	XhoI
SEMA6D_3_rev	AAGCTTCCAAAACTTATGCAGCATCTATGGCTGA	HindIII
Overhangs for restriction enzyme digestion are labelled in red

### Sheet: dCas9-p300
Name	Sequence
SEMA7A-1-s	CACCGTGCACATGTCTGAGGACAC
SEMA7A-2-s	CACCTGGTGTATGGTGGCATTGAT
SEMA7A-3-s	CACCCTTGTATTGCCAGCTGCTGT
SEMA7A-4-s	CACCTCTCTCTTGTCGCACCTAAG
SEMA7A-5-s	CACCCCTGCTAGGCAAAGCAGGGG
SEMA7A-6-s	CACCTGCCAGGAGCACATGTAATG
SEMA7A-7-s	CACCCCAACCATTAGGAGGCTCCA
SEMA7A-8-s	CACCCTATGCTAGAGTTGGCGCCC
SEMA7A-9-s	CACCTAGAATGTTCTCTCAACTGG
SEMA7A-10-s	CACCTGGGATGGGCCTGAGGGCAG
SEMA7A-11-s	CACCGGAACAGCCTGGGTGCGCTC
SEMA7A-12-s	CACCTGGAGAGTCTGTGTCAGAGG
SEMA7A-N-1-s	CACCGGGTGCACGGGATGGAGTAC
SEMA7A-N-2-s	CACCCTCTCCTGGGGGCCGGCTTT
SEMA7A-N-3-s	CACCCTCTGCCTTTCCTAACAGCC
SEMA7A-N-4-s	CACCGGACGCTAGCCAGACACAAG
SEMA7A-1-as	AAACGTGTCCTCAGACATGTGCAC
SEMA7A-2-as	AAACATCAATGCCACCATACACCA
SEMA7A-3-as	AAACACAGCAGCTGGCAATACAAG
SEMA7A-4-as	AAACCTTAGGTGCGACAAGAGAGA
SEMA7A-5-as	AAACCCCCTGCTTTGCCTAGCAGG
SEMA7A-6-as	AAACCATTACATGTGCTCCTGGCA
SEMA7A-7-as	AAACTGGAGCCTCCTAATGGTTGG
SEMA7A-8as	AAACGGGCGCCAACTCTAGCATAG
SEMA7A-9-as	AAACCCAGTTGAGAGAACATTCTA
SEMA7A-10-as	AAACCTGCCCTCAGGCCCATCCCA
SEMA7A-11-as	AAACGAGCGCACCCAGGCTGTTCC
SEMA7A-12-as	AAACCCTCTGACACAGACTCTCCA
SEMA7A-N-1-as	AAACGTACTCCATCCCGTGCACCC
SEMA7A-N-2-as	AAACAAAGCCGGCCCCCAGGAGAG
SEMA7A-N-3-as	AAACGGCTGTTAGGAAAGGCAGAG
SEMA7A-N-4-as	AAACCTTGTGTCTGGCTAGCGTCC
BbsI overhangs are marked in red

### Sheet: CRISPR
Name	Sequence
SEMA7A-2-s	CACCGGTGGCCTGATGGGCAGGGCT
SEMA7A-3-s	CACCGGCGGGGGTTTAGATGGCCAC
SEMA7A-5-s	CACCGCCAGATCCAGAAGTTTGGTT
SEMA7A-2-as	AAACAGCCCTGCCCATCAGGCCACC
SEMA7A-3-as	AAACGTGGCCATCTAAACCCCCGCC
SEMA7A-5-as	AAACAACCAAACTTCTGGATCTGGC
CXCR4-1-s	CACCGGGTACCCAAAAGCGCATTTG
CXCR4-2-s	CACCGCAATCTTCATCACAACCTGA
CXCR4-3-s	CACCGCAAGGATGCCGAAGTCTGGT
CXCR4-4-s	CACCGACTGCTTGAGGTGAAAGTAG
CXCR4-5-s	CACCGCTGGGATAAAGAGGTTCAAC
CXCR4-6-s	CACCGAGAAGTTTGGCTGACAACCA
CXCR4-7-s	CACCGCCCCTCACAACAGTGTGTCT
CXCR4-1-as	AAACCAAATGCGCTTTTGGGTACCC
CXCR4-2-as	AAACTCAGGTTGTGATGAAGATTGC
CXCR4-3-as	AAACACCAGACTTCGGCATCCTTGC
CXCR4-4-as	AAACCTACTTTCACCTCAAGCAGTC
CXCR4-5-as	AAACGTTGAACCTCTTTATCCCAGC
CXCR4-6-as	AAACTGGTTGTCAGCCAAACTTCTC
CXCR4-7-as	AAACAGACACACTGTTGTGAGGGGC
BsmBI overhangs are marked in red

### Sheet: Detection primers for CRISPR
CRISPR combination	Name	Sequence
SEMA7A all combinations	SEMA7A-fwd	AGGGTCAAGAGGACAACAGGCGA
	SEMA7A-rev	CCACACTCAGTCCTAGGCACAGAG
CXCR4 1+2	CXCR4-fwd-1	TCCCAGGTACCAATAACCATGAAATCA
	CXCR4-rev-2	GGAATCCTTCCACATCACTCTCC
CXCR4 2+3	CXCR4-fwd-2	GCCTGCCCATTTATTCACCTTT
	CXCR4-rev-2	GGAATCCTTCCACATCACTCTCC
CXCR4 3+4	CXCR4-fwd-3	ATGGAGGTGGACAGACAGTGTGG
	CXCR4-rev-3	CAGCTGTGAAGAATCAGAGCATGG
CXCR4 4+5	CXCR4-fwd-4	GAAGGCCTGAGCTGGGATGTTG
	CXCR4-rev-4	CAGAAATCTTGGGTGGCAGAAACG
CXCR4 5+6	CXCR4-fwd-5	CTAGGCCACACTGCTGGATGTTTC
	CXCR4-rev-5	TTGGCTCCATTTACTGTGGCTTAGC
CXCR4 6+7	CXCR4-fwd-6	GTGCACCTGAGTCACTGTGAGTCATA
	CXCR4-rev-6	GGAGAGGATCTGAGAAGCATGCTG
CXCR4 4+6	CXCR4-fwd-4	GAAGGCCTGAGCTGGGATGTTG
	CXCR4-rev-5	TTGGCTCCATTTACTGTGGCTTAGC

### Sheet: qPCR primers
Name	Sequence
SEMA7a-fwd	GATACTGTCATGCAGAACCC
SEMA7A-rev	GTAGTAGATCTTGTCATCGTAAGC
CXCR4-fwd	GCCCTCCTGCTGACTATTCC
CXCR4-rev	GGCAGGATAAGGCCAACCAT
RPL13A-fwd:	TCGTACGCTGTGAAGGCATC
RPL13A-rev:	CAGCATACCTCGCACGGTC
KLF2-fwd	CTTCTCTCCCACCGGGTCTA
KLF2-rev	TAGCCCAAAAATGCCCACCT
TBP-fwd	TCTACAGAATGATCAAACCCAG
TBP-rev	GCTCTGACTTTAGCACCTG

### Sheet: ChIP qPCR
Name	Sequence
SEMA7A_fwd	TGCAGGGGGCTCCGTGTCAC
SEMA7A_rev	TCCCGCTGGGACCAGATCCAG
CYP1B1-rev	ATCTTTGCTGGCAGGACTGTGCT
CYP1B1-fwd	GCCCCGAGCGCACGACCTC
FGF18B-fwd	GCGGCGGGCAAAGGGAATA
FGF18B-rev	TTGACCTGTGTCCAGTTCCTCCTG
IL11-fwd	CCACAGGCTCAGCACGACCAG
IL11-rev	GGCCCTCCTCTCTCAGACCCG
KCNN4-fwd-1	CCTCCTTTCCTGTTGAGCAAGTCTGT
KCNN4-rev-1	GAGTGGTGAGTAGGGAAGAAAGGGG
KCNN4-fwd-2	CTGACCCCCAGCCCCCCC
KCNN4-rev-2	GCTGCATGCAGAGATGCTGTGGT
KLF2-fwd-1	GCTTACTCTCGCCCCCTCCCTG
KLF2-rev-1	GCCCGTGTGCTTTCGGTAGTGG
KLF2-fwd-2	CCGACACACCGCCGCTC
KLF2-rev-2	AAACCAGGGCCACCGAAAGG
LYPD5-fwd-1	TACTTGGGAGGCTGAAGCAGGAGAA
LYPD5-rev-1	CACTAAGGTGTAGTAGCACAACCATGGC
LYPD5-fwd-2	GACCTTTTCCCCCGAGTTCTTCTCT
LYPD5-rev-2	AGGGACGAGCGGTGAGGGGA
NPCC-fwd-1	TCCCTCCGGAAGCCCCCTG
NPCC-rev-1	ATGCGCAGCCCCCTACCCC
NPCC-fwd-2	ACCTTGCCTGCACCCACGC
NPCC-rev-2	TCTCCCCAGCCTGTGAAAGTGC
PI16-fwd-1	CCAGGGTCTGTCACCAGGCTCT
PI16-rev-1	CGGGGACTCTGTCACTGACCAGAA
PI16-fwd-2	CCCCTCCTTGGACTTTTCTTGTTGC
PI16-rev-2	CCCTCAGCTCCAGGACTGTGATATACC
WNT9B-fwd-1	GTGACGTGGCGAGCTCAGTTTCTC
WNT9B-rev-1	CTCAGCTGGTATGGGGGTGTCACA
WNT9B-fwd-2	GAAATGCGACCACATCTCAGACCTG
WNT9B-rev-2	ACACACACACTGGGCCCTCTCAC
CXCR4-fwd-1	CCTAGCTGCTGCCACCACTCG
CXCR4-rev-1	ACAGTAGGCAGAGGGCGGGAG
CXCR4-fwd-2	CACCGACGGTTAAACATCACAACTGG
CXCR4-rev-2	TGGCAGGTGCAAGTGGGGAAACC
EGR1_fwd	CACAGCCCACCCCCTGCCCTC
EGR1_rev	GCTCTCCATCCAAAACAAAAGCTCGG
ID3-fwd-1	GGAGGGGGCTGCCGAAGACAG
ID3-rev-1	TAAGCCTTAAATGCGCCTGGGC
ID3-fwd-2	GGGCCAGTTGTGTGGAAGGTGCT
ID3-rev-2	CTGGGAAATAATAAATGCGAAGGTGC
PIM3_fwd	GGCACGACAGGGTGAAGTCCAGAC
PIM3_rev	CAGCTGCTGTCCACCTCCACCAG
SPRY1_fwd	CCCGGAGGCCCTCTTTGGAG
SPRY1_rev	GAATTCCGGGGATGTGCCTACACA
GAPDH-fwd	TCGACAGTCAGCCGCATCT
GAPDH-rev	CTAGCCTCCCGGGTTTCTCT
AFM-fwd	GCAGAACCTAGTTCCTCCTTCAAC
AFM-rev	AGTCATCCCTTCCTACAGACTGAGA
